# Single-cell transcriptomic analysis of HPV-related multiphenotypic sinonasal carcinoma uncovers MYB-HPV association

**DOI:** 10.1101/2025.04.21.649795

**Authors:** Avishai Wizel, Matthew D. A. Spence, Michael Mints, William Britton, Ogoegbunam Okolo, Victoria Yu, Isabel Cioffi, Salvatore Caruana, Scott H. Troob, William C. Faquin, Derrick T. Lin, Itay Tirosh, Sidharth V. Puram, Anuraag S. Parikh, Yotam Drier

## Abstract

Human papillomavirus (HPV)-related multiphenotypic sinonasal carcinoma (HMSC) is a rare tumor that morphologically resembles high grade adenoid cystic carcinoma (ACC), yet exhibits indolent clinical behavior. Both demonstrate *MYB* proto-oncogene upregulation, but HMSC lacks the *MYB* translocation typically seen in ACC. Transcriptional changes in HMSC tumors remain uncharacterized. We performed single-cell RNA sequencing (scRNA-seq) on a human HMSC tumor and compared expression profiles with published ACC and oropharyngeal squamous cell carcinoma (OPSCC) scRNA-seq datasets. Primary malignant cells from HMSC (n=134) and ACC (n=980) clustered separately, and HMSC lacked bicellular differentiation into luminal and myoepithelial cells, distinguishing it from ACC. A greater proportion of HMSC cells expressing HPV-related genes (HPVon) expressed MYB (83% vs. 62%, p=0.022) and MYB targets (p=6.4*10^-6^), suggesting an HPV-MYB association. This finding was validated in HPV-positive OPSCC, with 7/10 tumors showing MYB upregulation in HPVon versus HPVoff cells (p<0.05). A 264-gene signature from HPVon HMSC cells was also associated with worse prognosis in HPV+ OPSCC (p<0.003), suggesting an alternate role for HPV that has not been well characterized. Further validation of the HPV-MYB association and prognostically relevant HPV gene signature may improve patient stratification and therapeutic strategies in HPV-related malignancies.
