## Supplementary Table 1 for "Single-cell transcriptomic analysis of HPV-related multiphenotypic sinonasal carcinoma uncovers MYB-HPV association"

### Sheet: Sheet1
Supplementary Table 1. Differentially unregulated genes in HPVon cells in HMSC tumor
Gene	avg_log2FC	pct.1	pct.2	p_val	FDR
ANLN	0.918726	0.895	0.483	3.15148e-07	0.000577873
TUBB6	1.74241	0.552	0.103	5.66543e-07	0.000577873
AXL	0.795613	0.867	0.517	4.78579e-06	0.00325434
IFT122	1.2332	0.648	0.207	1.53282e-05	0.00550755
GFM1	1.26168	0.6	0.207	1.6081e-05	0.00550755
SEPT2	0.51279	0.971	0.724	1.61987e-05	0.00550755
PBRM1	0.989005	0.752	0.345	2.23523e-05	0.00651409
INSIG1	1.08592	0.686	0.379	4.85463e-05	0.0123793
CAPG	0.65438	0.895	0.552	6.38704e-05	0.0130528
POP7	1.39245	0.505	0.103	7.81765e-05	0.0130528
BHLHE40	0.978734	0.724	0.379	8.23127e-05	0.0130528
MCM5	0.543558	0.924	0.655	9.20666e-05	0.0130528
TRAPPC3	0.693566	0.857	0.483	9.51013e-05	0.0130528
MRPS6	1.27762	0.533	0.138	9.66935e-05	0.0130528
GINS2	0.96793	0.695	0.276	0.000110215	0.0130528
NARS	0.772852	0.819	0.414	0.000119322	0.0130528
LSM5	1.0122	0.629	0.241	0.000120073	0.0130528
GUSB	1.14666	0.6	0.207	0.000126252	0.0130528
EZR	0.562512	0.933	0.655	0.000132705	0.0130528
FZD6	0.890144	0.762	0.31	0.000156641	0.0145249
STAT2	1.08749	0.6	0.276	0.000169562	0.0150394
TMPO	0.908507	0.686	0.31	0.000193917	0.0160259
SLC35F5	0.888662	0.686	0.31	0.000202188	0.0160259
MVB12A	0.947525	0.657	0.276	0.000204251	0.0160259
CDC42EP3	0.374066	0.981	0.828	0.000297922	0.0217265
COG4	1.12618	0.562	0.207	0.000309845	0.0217265
MRPL20	0.913572	0.667	0.31	0.00031107	0.0217265
GSDMD	1.10439	0.552	0.241	0.000319507	0.0217265
VCL	0.599159	0.876	0.586	0.000391789	0.0250627
MT1E	0.478784	0.914	0.655	0.00039314	0.0250627
TUBA1C	0.805342	0.714	0.379	0.000485033	0.0285417
TXN	0.32773	0.962	0.793	0.000489687	0.0285417
ATXN10	0.567275	0.867	0.621	0.000507414	0.0287535
USP39	1.05473	0.571	0.207	0.000540996	0.0292676
MSH6	0.746986	0.857	0.552	0.000545181	0.0292676
SDC2	0.69038	0.771	0.483	0.000566138	0.0296134
OAT	0.388014	0.952	0.724	0.000583922	0.02978
SCAP	0.941851	0.629	0.345	0.000632405	0.0308518
PRELID3B	0.501125	0.876	0.586	0.000635185	0.0308518
KNTC1	0.726501	0.743	0.379	0.000655867	0.0311155
ARF6	0.798812	0.714	0.379	0.000731324	0.0333928
SMC5	0.682247	0.781	0.483	0.000736606	0.0333928
DCTN2	0.763212	0.724	0.414	0.000807717	0.035172
AAMP	0.556155	0.857	0.655	0.000832684	0.035172
TBCB	0.496895	0.905	0.621	0.000855431	0.035172
KLF10	1.00236	0.562	0.241	0.000866628	0.035172
TPP1	0.723349	0.781	0.345	0.000869994	0.035172
IFT52	1.00695	0.562	0.207	0.000996421	0.0386599
ETS2	0.930166	0.61	0.276	0.0010044	0.0386599
EWSR1	0.477382	0.905	0.759	0.00106271	0.0392895
NOP10	0.909343	0.6	0.241	0.00108723	0.0392895
KRCC1	1.00634	0.562	0.172	0.0011062	0.0392895
ASL	0.90852	0.61	0.241	0.00111705	0.0392895
IGSF9	0.791952	0.695	0.345	0.00113973	0.0393773
PHF5A	0.843597	0.61	0.276	0.00117746	0.0393773
XRCC5	0.404433	0.952	0.69	0.0012414	0.0402151
UBE2T	0.901608	0.619	0.276	0.00128036	0.0402151
IK	0.765601	0.714	0.379	0.00129743	0.0402151
AC007250.3	0.402382	0.914	0.69	0.00133232	0.0402151
YES1	0.81063	0.648	0.379	0.00133438	0.0402151
SNRPD1	0.617898	0.752	0.448	0.00135165	0.0402151
C9orf3	0.841988	0.629	0.241	0.0013723	0.0402151
FDFT1	0.644247	0.781	0.448	0.00137993	0.0402151
TPM3	0.366029	0.943	0.724	0.00142505	0.0409451
LASP1	0.813335	0.638	0.31	0.00146569	0.0409591
SNRPC	0.900099	0.59	0.241	0.00149599	0.0410812
PACSIN2	0.694529	0.733	0.414	0.00151034	0.0410812
MTHFD2	0.477499	0.848	0.621	0.00167057	0.0448417
PMVK	0.81781	0.648	0.31	0.00171976	0.0448742
OBP2B	0.677037	0.762	0.448	0.00172827	0.0448742
AKR1B1	0.95535	0.552	0.207	0.00179948	0.0448742
SYPL1	0.521183	0.857	0.552	0.00181886	0.0448742
LPAR2	0.911953	0.581	0.241	0.00184811	0.0448742
PHB	0.729794	0.676	0.379	0.00188651	0.0448742
THOC6	0.904118	0.571	0.31	0.0018914	0.0448742
TMX1	0.811594	0.61	0.31	0.00190336	0.0448742
SDHA	0.459001	0.914	0.69	0.0019583	0.0448742
NUBP2	0.801255	0.648	0.276	0.00198978	0.0448742
NDUFS7	0.539427	0.838	0.517	0.00201893	0.0448742
TAOK3	0.70319	0.724	0.448	0.00202505	0.0448742
MRPS9	0.887434	0.581	0.276	0.00203817	0.0448742
PTRF	0.498902	0.857	0.655	0.00204149	0.0448742
PSME2	0.885433	0.562	0.276	0.00205176	0.0448742
MED15	0.634354	0.771	0.483	0.00205936	0.0448742
PES1	0.760457	0.676	0.345	0.00206111	0.0448742
RP11-19E11.1	0.55289	0.829	0.552	0.00206773	0.0448742
RP5-1102E8.2	0.459904	0.857	0.69	0.00209147	0.0449115
SEH1L	0.68464	0.724	0.414	0.00223708	0.0469916
MCM3	0.606564	0.781	0.552	0.00225744	0.0469916
POLR2L	0.53057	0.819	0.483	0.00243114	0.0495952
DNAJC8	0.73607	0.695	0.345	0.00245969	0.0496808
COPS6	0.651995	0.733	0.483	0.00250782	0.0501565
PRKCDBP	0.923192	0.543	0.207	0.00258772	0.051183
KRT16	0.618568	0.829	0.621	0.00264495	0.051183
RNASEH2A	0.811727	0.61	0.31	0.0026846	0.051183
PDIA6	0.486942	0.857	0.586	0.00274392	0.0518296
RAB11FIP1	0.737864	0.629	0.345	0.00292575	0.0542682
RFC3	0.857046	0.562	0.241	0.00295171	0.0542682
POLD2	0.509578	0.829	0.586	0.00295283	0.0542682
AC079337.1	0.432038	0.857	0.621	0.00300526	0.0547387
NF2	0.729424	0.648	0.345	0.00317282	0.0562412
BABAM1	0.535074	0.81	0.552	0.00319803	0.0562412
TPGS2	0.499549	0.848	0.586	0.00332927	0.0580488
LOX	0.564219	0.79	0.517	0.00343479	0.0590628
SERINC3	0.404929	0.895	0.724	0.00344533	0.0590628
NDUFB8	0.634519	0.695	0.414	0.00353846	0.0601537
CLIC4	0.399855	0.905	0.759	0.00376368	0.0622587
SELT	0.710912	0.667	0.379	0.00376769	0.0622587
GRB2	0.767925	0.6	0.276	0.00376814	0.0622587
HELLS	0.717588	0.667	0.345	0.00378435	0.0622587
CXCR4	0.588088	0.781	0.483	0.0038767	0.063151
PRDX5	0.483012	0.848	0.552	0.00390732	0.063151
FLII	0.742159	0.629	0.31	0.00393146	0.063151
EDIL3	0.727381	0.629	0.379	0.00404687	0.064497
SF3A3	0.640843	0.724	0.414	0.00410108	0.0645111
PSMB1	0.543757	0.8	0.517	0.00421137	0.0645111
FARSA	0.72254	0.657	0.345	0.00427252	0.0645111
PREB	0.936353	0.486	0.172	0.00427887	0.0645111
POMP	0.776336	0.619	0.276	0.00433788	0.0645111
MPPED2	0.651269	0.676	0.448	0.00435793	0.0645111
CKB	0.504243	0.819	0.552	0.00437714	0.0645111
MCOLN1	0.769587	0.629	0.276	0.00438049	0.0645111
MCM4	0.445769	0.886	0.621	0.00440798	0.0645111
PCNT	0.619262	0.733	0.379	0.00441293	0.0645111
BTF3L4	0.593838	0.743	0.448	0.00441787	0.0645111
DDX1	0.713711	0.667	0.414	0.00444004	0.0645111
BRE	0.719669	0.629	0.379	0.00447733	0.0645111
GPN1	0.854062	0.524	0.276	0.00449048	0.0645111
H2AFZ	0.335035	0.933	0.724	0.00471562	0.0672718
KIF22	0.586183	0.771	0.448	0.00488887	0.0685769
PSMB4	0.357637	0.914	0.724	0.0048998	0.0685769
TMEM165	0.855078	0.533	0.241	0.00496043	0.0685769
RP11-45P22.1	0.32665	0.905	0.724	0.00499514	0.0685769
ECH1	0.52676	0.8	0.552	0.0050075	0.0685769
NUCB2	0.729378	0.59	0.31	0.0051415	0.0685769
NUDCD3	0.683911	0.676	0.379	0.00514715	0.0685769
C19orf10	0.523569	0.8	0.517	0.00515118	0.0685769
VPS4B	0.676869	0.686	0.379	0.00515187	0.0685769
MGME1	0.573561	0.752	0.517	0.00519314	0.0685769
TCF19	0.724882	0.629	0.345	0.0052105	0.0685769
KRT5	0.33005	0.943	0.793	0.00536185	0.0701165
ATP6V0B	0.524927	0.8	0.517	0.00541562	0.0703685
GTF2I	0.52165	0.79	0.483	0.00547933	0.0707412
TSC2	0.646254	0.705	0.379	0.00551365	0.0707412
CNOT7	0.578992	0.752	0.517	0.00564668	0.0719951
UFD1L	0.589837	0.733	0.483	0.00574593	0.0728056
SMARCA5	0.732937	0.619	0.276	0.0058985	0.073697
TCERG1	0.46821	0.848	0.552	0.00592813	0.073697
PLAUR	0.872034	0.495	0.276	0.00593667	0.073697
SSRP1	0.65611	0.705	0.448	0.00596079	0.073697
SMC3	0.460838	0.857	0.552	0.00606808	0.0745715
RASSF1	0.584223	0.743	0.517	0.00611262	0.0745966
TYMS	0.630534	0.705	0.414	0.00614325	0.0745966
GPC4	0.727705	0.638	0.345	0.00623903	0.0748841
CNPPD1	0.651135	0.667	0.414	0.00625971	0.0748841
PLXDC2	0.389871	0.876	0.655	0.00627705	0.0748841
UBXN11	0.630481	0.695	0.379	0.00645334	0.0765396
RAD23A	0.38939	0.895	0.655	0.00657757	0.077562
USP4	0.545576	0.762	0.483	0.00665533	0.078028
C16orf13	0.541573	0.762	0.483	0.00682568	0.0794782
CTNNAL1	0.700123	0.638	0.379	0.0068855	0.0794782
LRRCC1	0.711973	0.61	0.345	0.0068959	0.0794782
ADNP	0.481385	0.762	0.552	0.00710806	0.0814632
SDHB	0.68468	0.648	0.345	0.00720907	0.0815254
UQCRQ	0.435159	0.867	0.586	0.00724952	0.0815254
MTHFD1	0.600985	0.695	0.448	0.00727262	0.0815254
MRPL21	0.610448	0.686	0.414	0.00729264	0.0815254
RANGAP1	0.696019	0.6	0.414	0.00735774	0.0815254
PSMA5	0.611657	0.676	0.483	0.00738142	0.0815254
BRIX1	0.812215	0.524	0.207	0.00739324	0.0815254
RP11-665C16.9	0.593245	0.667	0.379	0.00753517	0.0822542
FDPS	0.439543	0.838	0.586	0.00757766	0.0822542
FHL2	0.366156	0.895	0.724	0.00758029	0.0822542
MYC	0.406423	0.867	0.69	0.00763532	0.082413
KLHDC3	0.763468	0.562	0.276	0.0077852	0.0831508
DNAJB6	0.439086	0.838	0.586	0.00785559	0.0834438
RP5-1085F17.3	0.58892	0.667	0.414	0.00789443	0.0834438
DCTPP1	0.518211	0.762	0.517	0.00816631	0.0857709
RBM8A	0.446941	0.819	0.517	0.00819869	0.0857709
UBE2L3	0.523005	0.781	0.483	0.0084679	0.0864941
MRE11A	0.517032	0.714	0.483	0.0084942	0.0864941
MTX2	0.760874	0.552	0.31	0.00855391	0.0864941
HADHA	0.392063	0.867	0.69	0.00861598	0.0864941
NRP2	0.323367	0.933	0.759	0.00868719	0.0864941
LYPLA2	0.740883	0.552	0.241	0.00869071	0.0864941
SHKBP1	0.743476	0.571	0.31	0.00871236	0.0864941
GLOD4	0.729926	0.581	0.276	0.00878264	0.0864941
ATP6V1H	0.766757	0.543	0.276	0.00884774	0.0864941
EIF4E2	0.637133	0.629	0.345	0.00892097	0.0864941
NME1	0.562784	0.695	0.448	0.00893166	0.0864941
HDAC2	0.565762	0.733	0.483	0.00894541	0.0864941
JUP	0.345222	0.905	0.724	0.00895326	0.0864941
PHLDB1	0.661657	0.61	0.345	0.00901991	0.0864941
NUTF2	0.507669	0.762	0.517	0.00903192	0.0864941
CCT7	0.446545	0.829	0.586	0.00904142	0.0864941
STRAP	0.561071	0.743	0.448	0.00907341	0.0864941
TES	0.458528	0.819	0.724	0.00917412	0.0867888
BUB3	0.53419	0.771	0.517	0.00924474	0.0867888
DLX5	0.423544	0.857	0.621	0.00927449	0.0867888
SYF2	0.622237	0.686	0.448	0.009337	0.0869748
GPBP1L1	0.553778	0.752	0.414	0.00941375	0.0872911
DDB1	0.619992	0.686	0.448	0.00949113	0.0876104
EZH2	0.584347	0.714	0.414	0.00961192	0.0880169
SNRPA1	0.654496	0.638	0.31	0.00967548	0.0880169
PDCD6	0.601342	0.714	0.414	0.00970745	0.0880169
EMC2	0.758759	0.571	0.241	0.00970775	0.0880169
RP4-702J19.1	0.605029	0.638	0.31	0.0097891	0.0883618
CAV1	0.32787	0.914	0.759	0.00992486	0.0891926
CDK4	0.500386	0.771	0.517	0.0100858	0.0899847
CCT5	0.339444	0.895	0.759	0.0101453	0.0899847
RAB1A	0.502355	0.781	0.552	0.0101997	0.0900749
CDKN1A	0.698334	0.61	0.414	0.0104111	0.090622
ELAVL1	0.535364	0.771	0.483	0.0105255	0.090622
MBD4	0.63444	0.657	0.345	0.0105313	0.090622
PLEKHJ1	0.496295	0.781	0.517	0.0105339	0.090622
CCT3	0.505256	0.771	0.552	0.0105627	0.090622
ATPIF1	0.463381	0.819	0.517	0.0105726	0.090622
CDCA7	0.343245	0.905	0.69	0.0106561	0.0907228
C22orf29	0.458615	0.81	0.552	0.0106733	0.0907228
SEC23B	0.692194	0.619	0.276	0.0108297	0.0916703
SPIDR	0.604229	0.686	0.448	0.0108811	0.0916763
HSPB8	0.703453	0.571	0.31	0.0109489	0.0916763
UBE2I	0.473994	0.79	0.483	0.0109838	0.0916763
CPNE3	0.61139	0.667	0.379	0.0110101	0.0916763
NEFH	0.558616	0.695	0.414	0.0110722	0.0918181
LMAN1	0.531631	0.724	0.517	0.0112061	0.0925523
RAB18	0.652357	0.619	0.379	0.0113898	0.0936899
ILK	0.468942	0.819	0.517	0.0118591	0.095798
EIF2A	0.539456	0.752	0.483	0.0119291	0.095798
SLBP	0.64803	0.638	0.379	0.0119388	0.095798
ELOVL1	0.540732	0.714	0.552	0.0119986	0.095798
MYB	0.454818	0.829	0.621	0.012074	0.095798
RP4-753D5.4	0.374716	0.81	0.586	0.0121053	0.095798
KRT18	0.434208	0.819	0.621	0.0121878	0.095798
CRTAP	0.552708	0.705	0.379	0.0124037	0.095798
MUM1	0.588289	0.695	0.414	0.0124063	0.095798
TPI1	0.362625	0.867	0.69	0.012407	0.095798
KIAA1715	0.512519	0.724	0.448	0.0124272	0.095798
RP11-259K5.3	0.512034	0.752	0.414	0.0124509	0.095798
DTYMK	0.630628	0.619	0.483	0.0125794	0.095798
MAEA	0.744983	0.514	0.345	0.0125938	0.095798
PNRC2	0.448324	0.81	0.552	0.0126867	0.095798
GLT25D1	0.390314	0.876	0.621	0.0126938	0.095798
MCM6	0.603235	0.667	0.345	0.0127213	0.095798
RBM17	0.489088	0.771	0.483	0.0127848	0.095798
TTC39A	0.508027	0.743	0.517	0.0127874	0.095798
FEN1	0.79797	0.495	0.241	0.012791	0.095798
SHARPIN	0.721557	0.533	0.276	0.0128228	0.095798
IFITM1	0.527787	0.781	0.517	0.0128375	0.095798
PSMD4	0.379206	0.867	0.655	0.0129447	0.095798
SNORD99	0.641575	0.61	0.379	0.012951	0.095798
BZW2	0.618222	0.648	0.414	0.0129673	0.095798
TIMMDC1	0.543983	0.733	0.414	0.0129875	0.095798
STAG3	0.509614	0.771	0.448	0.0130481	0.095798
TPD52	0.431594	0.848	0.586	0.0130808	0.095798
SNRPG	0.613889	0.61	0.345	0.0131487	0.095798
TIMM13	0.442708	0.8	0.552	0.0133575	0.0967895
JAG1	0.60952	0.676	0.448	0.0133797	0.0967895
BTG2	0.742486	0.562	0.31	0.0135614	0.0975356
LAMTOR1	0.66917	0.562	0.31	0.0136263	0.0975356
AC019188.1	0.433453	0.771	0.586	0.0136984	0.097709
VAMP3	0.633716	0.619	0.414	0.0138432	0.0983975
CAD	0.628669	0.581	0.345	0.0139383	0.0987295
ATAD2	0.632431	0.638	0.345	0.0141082	0.0995874
