## Supplementary Table 2 for "Single-cell transcriptomic analysis of HPV-related multiphenotypic sinonasal carcinoma uncovers MYB-HPV association"

### Sheet: clinical
Supplementary Table 2. OPSCC tumor characteristics
Sample	Race	Sex	Site	Subsite	p16 Status	Smoking history	Smoking pack years	EtOH history	Primary	Prior radiation	Prior chemotherapy	Overall stage	T	N	M	Treatment	Sample Date
OP4	White	Male	OP	Base of Tongue	positive	Former	NA	Current	yes	no	no	1	T2	N1	M0	Surgery	2018-04-24
OP5	White	Male	OP	Base of Tongue	positive	Current	30	Former	yes	no	no	2	T2	N2	M0	Surgery+CRT	2018-04-30
OP6	White	Female	OP	Tonsil	positive	Former	35	Current	yes	no	no	2	T3	N0	M0	Surgery+RT	2018-04-05
OP9	White	Male	OP	Tonsil	positive	Never	NA	Current	yes	no	no	3	T3	N2	M0	Surgery+RT	2018-05-07
OP14	White	Male	OP	Base of Tongue	positive	Never	0	Current	yes	no	no	1	T2	N1	M0	Surgery+RT	2018-08-20
OP17	White	Male	OP	Tonsil	positive	Never	0	Never	yes	no	no	2	T2	N2	M0	Surgery+RT	2018-10-22
OP20	White	Male	OP	Base of Tongue	positive	Current	20	Never	yes	no	no	1	T1	N1	M0	Surgery+RT	2018-11-19
OP33	White	Male	OP	Tonsil	positive	Former	35	NA	yes	no	no	2	T2	N2	M0	Surgery+CRT	2019-05-03
OP34	Black	Male	OP	Tonsil	positive	Never	0	Never	yes	no	no	1	T2	N1	M0	Surgery+CRT	2019-07-03
OP35	White	Male	OP	Base of Tongue	positive	Former	7	Current	yes	no	no	1	T2	N1	M0	Surgery+CRT	2019-08-04
