## Supplementary Table 3 for "Single-cell transcriptomic analysis of HPV-related multiphenotypic sinonasal carcinoma uncovers MYB-HPV association"

### Sheet: Sheet1
Supplementary Table 3. Differentially unregulated genes in HPVon cells in OPSCC tumor
Gene	avg_log2FC	pct.1	pct.2	p_val	FDR
HPV16-E1	0.66493	0.543	0.082	0	0
HPV16-E7	0.442005	0.464	0.125	0	0
HPV16-E5	1.09824	0.832	0.19	0	0
FBL	0.334409	0.872	0.75	4.09762e-92	1.08762e-89
DST	0.378013	0.813	0.522	2.20388e-87	4.0948e-85
ALDH3A1	0.42021	0.71	0.406	2.57191e-87	4.3442e-85
IGFBP2	0.459689	0.779	0.444	2.89934e-81	3.36686e-79
KRT15	0.373142	0.932	0.767	1.44675e-66	8.96022e-65
SPIB	-0.398655	0.048	0.224	6.90697e-22	4.64969e-21
BCL2A1	-0.441156	0.059	0.219	7.19433e-17	3.37552e-16
MARCO	-0.379058	0.066	0.238	2.44292e-16	1.10706e-15
SPOCK2	-0.379118	0.08	0.227	1.99673e-13	7.20373e-13
SERTAD1	0.343055	0.683	0.516	5.01142e-12	1.56755e-11
VIM	-0.486021	0.29	0.409	1.16847e-09	3.0237e-09
